# In-depth blood proteome profiling analysis revealed distinct functional characteristics of plasma proteins between severe and non-severe COVID-19 patients

**DOI:** 10.1101/2020.08.18.255315

**Authors:** Joonho Park, Hyeyoon Kim, So Yeon Kim, Yeonjae Kim, Jee-Soo Lee, Moon-Woo Seong, Dohyun Han

## Abstract

The severe acute respiratory syndrome coronavirus 2 (SARS-CoV-2) has infected over ten million patients worldwide. Although most coronavirus disease 2019 (COVID-19) patients have a good prognosis, some develop severe illness. Markers that define disease severity or predict clinical outcome need to be urgently developed as the mortality rate in critical cases is approximately 61.5%. In the present study, we performed indepth proteome profiling of undepleted plasma from eight COVID-19 patients. Quantitative proteomic analysis using the BoxCar method revealed that 91 out of 1,222 quantified proteins were differentially expressed depending on the severity of COVID-19. Importantly, we found 76 proteins, previously not reported, which could be novel prognostic biomarker candidates. Our plasma proteome signatures captured the host response to SARS-CoV-2 infection, thereby highlighting the role of neutrophil activation, complement activation, platelet function, and T cell suppression as well as proinflammatory factors upstream and downstream of interleukin-6, interleukin-1B, and tumor necrosis factor. Consequently, this study supports the development of blood biomarkers and potential therapeutic targets to aid clinical decision-making and subsequently improve prognosis of COVID-19.
