## Supplementary figures & tables for "In-depth blood proteome profiling analysis revealed distinct functional characteristics of plasma proteins between severe and non-severe COVID-19 patients": Supplementary Material_Table_S1.xlsx

### Sheet: Supplemental Table S1
Supplemental Table S1. Clinical information of pilot COVID-19 cohort
Patient	Proteomic Labeling	age	sex	Patient state	Clinical assessment	Hospital Admission	Plasma collection	Outcome
1	mild_1	47	Female	Hospitalised - no oxygen therapy	mild	2020-03-14	2020-04-13	discharged
2	mild_2	37	Female	Hospitalised - no oxygen therapy	mild	2020-03-18	2020-04-13	discharged
3	mild_3	26	Male	Hospitalised - no oxygen therapy	mild	2020-03-29	2020-04-13	discharged
4	severe_1	56	Female	Hospitalised - oxygen therapy	severe	2020-03-27	2020-04-13	discharged
5	severe_2	68	Male	Hospitalised - oxygen therapy	severe	2020-03-14	2020-04-13	discharged
6	severe_3	76	Female	Hospitalised - oxygen therapy	severe	2020-03-01	2020-04-13	discharged
7	severe_4	76	Male	Hospitalised - oxygen therapy	severe	2020-02-19	2020-04-13	discharged
8	severe_5	70	Male	Hospitalised - oxygen therapy	severe	2020-03-18	2020-04-13	discharged
