## Supplementary figures & tables for "In-depth blood proteome profiling analysis revealed distinct functional characteristics of plasma proteins between severe and non-severe COVID-19 patients": Supplementary Material_Table_S3.xlsx

### Sheet: Supplemental Table S3
Supplemental Table S3. Differentially expressed proteins between mild and severe group
No.	Protein IDs	Majority protein IDs	Protein names	Gene names	Peptides	Razor + unique peptides	Unique peptides	Sequence coverage [%]	Unique + razor sequence coverage [%]	Unique sequence coverage [%]	Mol. weight [kDa]	Q-value	Score	Intensity	MS/MS count	-Log Student's T-test p-value severe_mild	Student's T-test Difference severe_mild	Student's T-test Test statistic severe_mild	Log2 (iBAQ of mild_1)	Log2 (iBAQ of mild_2)	Log2 (iBAQ of mild_3)	Log2 (iBAQ of severe_1)	Log2 (iBAQ of severe_2)	Log2 (iBAQ of severe_3)	Log2 (iBAQ of severe_4)	Log2 (iBAQ of severe_5)	Student's T-test Significant severe_mild	Student's T-test significant
1	A0A075B6J4	A0A075B6J4		IGLV3-25	4	4	1	36.6	36.6	17.9	12.011	0	10.472	20068000000	37	1.61628	1.48727	2.99401	28.4218	27.489	28.0837	30.4806	28.3988	29.2627	29.4693	29.8157	+	severe_mild
2	A0A075B6S8;P01602	A0A075B6S8;P01602	Ig kappa chain V-I region HK102	IGKV1-5	3	3	2	24.8	24.8	15.4	12.781	0.00067935	5.3678	15409000000	29	2.38092	1.1409	4.4873	27.4728	27.3636	28.207	28.9535	28.8558	28.4397	29.1737	28.6875	+	severe_mild
3	A0A087WXM8;P50895;K7ENU8;K7ERB7	A0A087WXM8;P50895;K7ENU8	Basal cell adhesion molecule	BCAM	12	12	12	26.4	26.4	26.4	63.693	0	23.166	1283500000	22	1.81703	0.761603	3.35947	20.602	20.6474	21.1616	21.3844	21.5359	22.056	21.6136	21.2364	+	severe_mild
4	A0A087X1S7;P09326;P09326-2	A0A087X1S7;P09326;P09326-2	CD48 antigen	CD48	3	3	3	13.5	13.5	13.5	28.855	0.0012674	4.5731	143680000	6	1.46624	5.95561	2.73015	10.1322	9.11596	9.86139	18.4788	13.0926	18.4576	17.7346	10.5304	+	severe_mild
5	A0A096LP30;Q8NDA2-2;Q8NDA2-3;Q8NDA2;A0A087WY63	A0A096LP30;Q8NDA2-2;Q8NDA2-3;Q8NDA2	Hemicentin-2	HMCN2	10	10	10	2.9	2.9	2.9	541.97	0	14.504	207520000	11	1.43735	-2.49259	-2.68012	15.0423	14.0339	15.4187	10.886	13.9564	10.9441	13.7529	12.1559	+	severe_mild
6	A6NC48;Q10588-2;Q10588;H0Y984;H0Y9Q9;H0Y8G4	A6NC48;Q10588-2;Q10588;H0Y984;H0Y9Q9;H0Y8G4	ADP-ribosyl cyclase/cyclic ADP-ribose hydrolase 2	BST1	8	8	8	39	39	39	37.482	0	51.516	2642300000	27	1.45142	-3.05624	-2.70446	18.404	16.8155	18.0572	15.7049	13.154	15.9864	12.3784	16.2897	+	severe_mild
7	A6XND1;A6XND0;P17936;P17936-2;B3KWK7;H0Y5K2;H0Y485;C9JMX4	A6XND1;A6XND0;P17936;P17936-2;B3KWK7;H0Y5K2;H0Y485;C9JMX4	Insulin-like growth factor-binding protein 3	IGFBP3	16	16	16	61.2	61.2	61.2	28.98	0	53.324	28637000000	101	1.54867	3.23556	2.87422	18.219	14.418	16.4775	19.2036	18.7582	21.1586	18.1008	20.8141	+	severe_mild
8	B7ZKJ8	B7ZKJ8		ITIH4	77	77	2	70.6	70.6	1.7	103.88	0	323.31	1505000000000	2487	3.01566	0.684474	5.99993	27.7403	27.8127	27.4142	28.4074	28.3484	28.3493	28.143	28.453	+	severe_mild
9	D6RGG3;Q99715-4;Q99715;A0A087X0A8;Q99715-2;H0Y4P7	D6RGG3;Q99715-4;Q99715	Collagen alpha-1(XII) chain	COL12A1	24	24	24	9.8	9.8	9.8	333.2	0	44.315	1016700000	40	1.96597	2.28252	3.64153	14.1991	11.856	14.1419	16.3039	15.1398	15.8112	15.8287	15.3239	+	severe_mild
10	E7EVA0;P27816-6;P27816;P27816-2;P27816-5;H7C4C5;P27816-4;H7C456;H0Y2V1;B5MEG9;F8W9U4	E7EVA0;P27816-6;P27816;P27816-2	Microtubule-associated protein;Microtubule-associated protein 4	MAP4	14	14	14	9.9	9.9	9.9	245.44	0	29.158	498430000	17	2.39458	3.07716	4.51685	12.6443	15.6447	13.6646	17.3899	17.4879	17.0299	16.6144	16.7862	+	severe_mild
11	E9PQG1;E9PPV1;E9PMT7;E9PN59;O60667-3;O60667	E9PQG1;E9PPV1;E9PMT7;E9PN59;O60667-3;O60667	Fas apoptotic inhibitory molecule 3	FAIM3	1	1	1	15.2	15.2	15.2	14.055	0.0013254	5.0623	60602000	4	3.60032	-5.27295	-7.70209	18.6173	17.9071	18.6675	12.8212	14.0433	11.6142	12.767	14.3759	+	severe_mild
12	E9PP76;J3KNF4;O14618	E9PP76;J3KNF4;O14618	Superoxide dismutase [Cu-Zn];Copper chaperone for superoxide dismutase	CCS	2	2	2	32.4	32.4	32.4	7.2852	0.0018622	4.266	118970000	4	1.54995	-3.85481	-2.87648	13.0584	17.6289	17.3006	12.0012	12.8897	10.8577	10.9374	14.02	+	severe_mild
13	F5GZZ9;Q86VB7-3;Q86VB7;Q86VB7-2;C9JHR8;Q86VB7-4;H0YGZ7	F5GZZ9;Q86VB7-3;Q86VB7;Q86VB7-2;C9JHR8;Q86VB7-4	Scavenger receptor cysteine-rich type 1 protein M130;Soluble CD163	CD163	28	28	28	40	40	40	120.32	0	182.79	15561000000	129	1.40239	1.94031	2.61989	17.5214	18.4829	17.464	19.653	19.9151	21.6414	19.0353	18.5704	+	severe_mild
14	F5H5G1;H3BLU2;Q13449;C9J5G3	F5H5G1;H3BLU2;Q13449	Limbic system-associated membrane protein	LSAMP	9	9	9	36.1	36.1	36.1	31.741	0	25.73	1281500000	27	1.95894	4.25596	3.62798	12.5697	11.5709	12.3213	14.9916	18.4928	13.8182	17.2827	17.4646	+	severe_mild
15	F5H7S7;Q13576;E7EWC2;Q13576-3;Q13576-2;D6R939;E9PDT6;H0YLE8;F2Z2E2;Q86VI3	F5H7S7;Q13576;E7EWC2;Q13576-3;Q13576-2	Ras GTPase-activating-like protein IQGAP2	IQGAP2	15	15	14	13.9	13.9	13.3	174.45	0	27.956	1367900000	26	1.66131	3.90647	3.07466	14.5646	11.3852	12.3466	13.8952	17.4353	17.2771	16.1126	18.6393	+	severe_mild
16	H0Y755;M9MML0;P08637;C9JC71	H0Y755;M9MML0;P08637	Low affinity immunoglobulin gamma Fc region receptor III-A	FCGR3A	7	3	3	24	12.2	12.2	30.725	0	13.634	4369900000	20	1.45765	4.43216	2.71526	13.0697	19.6553	18.7177	22.3746	20.9628	21.513	20.1881	22.8599	+	severe_mild
17	H7BY58;P22061;P22061-2;F8WDT3;F8WAV5;F8WAX2;F6S8N6;H7C4X2;C9J0F2	H7BY58;P22061;P22061-2;F8WDT3;F8WAV5;F8WAX2;F6S8N6	Protein-L-isoaspartate O-methyltransferase;Protein-L-isoaspartate(D-aspartate) O-methyltransferase	PCMT1	3	3	3	14.3	14.3	14.3	30.358	0.00075643	7.0171	166860000	7	1.5077	2.56718	2.80237	13.2173	14.2096	14.7453	15.1525	16.5338	16.6048	15.8651	18.9669	+	severe_mild
18	J3QQQ0;Q9Y5X9-2;Q9Y5X9	J3QQQ0;Q9Y5X9-2;Q9Y5X9	Endothelial lipase	LIPG	2	2	2	7.4	7.4	7.4	43.153	0.0023981	3.8936	73930000	3	2.34025	-4.2316	-4.40003	15.585	15.6155	16.0194	12.0127	12.4627	9.58664	10.1086	13.3712	+	severe_mild
19	K7ENV7;K7EKW4;Q96AB3;Q96AB3-2;Q96AB3-3	K7ENV7;K7EKW4;Q96AB3;Q96AB3-2;Q96AB3-3	Isochorismatase domain-containing protein 2, mitochondrial	ISOC2	4	4	4	48	48	48	19.005	0	11.241	523120000	8	1.52198	-3.09174	-2.82735	13.7382	14.8876	15.3537	12.532	12.9649	10.3328	9.13051	12.8803	+	severe_mild
20	M0R2S2;M0R165;Q9UBC2-4;Q9UBC2-3;Q9UBC2;Q9UBC2-2	M0R2S2;M0R165;Q9UBC2-4;Q9UBC2-3;Q9UBC2;Q9UBC2-2	Epidermal growth factor receptor substrate 15-like 1	EPS15L1	3	3	3	10.3	10.3	10.3	49.856	0.001336	5.2118	429180000	3	1.67793	4.09396	3.1046	10.1594	12.4654	9.16467	17.0862	14.0008	14.6326	15.6343	12.0983	+	severe_mild
21	O14791;O14791-2;O14791-3;B1AH96;B1AH94;B1AH95;F8WCH3	O14791;O14791-2;O14791-3	Apolipoprotein L1	APOL1	12	12	12	42.2	42.2	42.2	43.974	0	307.12	14736000000	91	1.49273	-0.837381	-2.77624	24.7004	25.2398	25.5937	24.235	24.712	24.6996	23.7584	24.2979	+	severe_mild
22	O60462-4;O60462-5;O60462-2;O60462-3;O60462;O60462-6;C9JH98	O60462-4;O60462-5;O60462-2;O60462-3;O60462;O60462-6	Neuropilin-2	NRP2	20	20	20	29.4	29.4	29.4	101.41	0	50.772	2967200000	49	1.4522	1.41802	2.70581	15.3631	14.5817	15.3424	15.7085	16.681	17.0845	15.6284	17.4663	+	severe_mild
23	O75356;G3V4I0;G3V450	O75356;G3V4I0	Ectonucleoside triphosphate diphosphohydrolase 5	ENTPD5	6	6	6	25.2	25.2	25.2	47.517	0	15.31	386620000	10	2.82635	-4.52896	-5.51664	17.6964	18.081	17.7998	13.5087	11.3268	13.5259	13.1216	15.1675	+	severe_mild
24	P00450;E9PFZ2	P00450;E9PFZ2	Ceruloplasmin	CP	89	89	8	85	85	11.6	122.2	0	323.31	2081100000000	5318	1.31167	0.646399	2.46497	28.449	27.9155	28.14	28.9644	28.8646	28.6246	28.2762	29.343	+	severe_mild
25	P00739;P00739-2;J3KTC3	P00739;P00739-2	Haptoglobin-related protein	HPR	24	6	5	53.7	26.7	22.1	39.029	0	29.161	20893000000	71	2.55956	-1.78663	-4.8833	26.8858	27.9798	27.848	25.8405	26.1866	25.8952	25.0239	25.9767	+	severe_mild
26	P00740;P00740-2	P00740;P00740-2	Coagulation factor IX;Coagulation factor IXa light chain;Coagulation factor IXa heavy chain	F9	19	19	19	53.6	53.6	53.6	51.778	0	323.31	93499000000	192	2.2693	0.906246	4.2502	22.0204	22.2023	21.8775	22.8137	22.887	23.3427	23.1824	22.4723	+	severe_mild
27	P00918;E5RID5;E5RK37	P00918	Carbonic anhydrase 2	CA2	12	12	12	57.7	57.7	57.7	29.246	0	146.58	24319000000	55	1.49765	6.13675	2.78481	11.3968	9.68524	18.9692	20.6553	19.096	20.271	17.5977	19.8157	+	severe_mild
28	P01009;P01009-2;P01009-3;G3V2B9;G3V544;G3V5R8;G3V387	P01009;P01009-2;P01009-3	Alpha-1-antitrypsin;Short peptide from AAT	SERPINA1	35	35	35	71.1	71.1	71.1	46.736	0	323.31	1564200000000	3230	3.08085	0.673052	6.17346	32.4806	32.2365	32.2841	32.9339	33.0721	32.8274	32.957	33.2435	+	severe_mild
29	P01011;G3V595;P01011-2;A0A087WY93;P01011-3	P01011;G3V595	Alpha-1-antichymotrypsin;Alpha-1-antichymotrypsin His-Pro-less	SERPINA3	42	42	20	79	79	37.6	47.65	0	323.31	2578100000000	4995	1.60802	1.0772	2.97928	28.9484	28.6051	28.4788	29.6385	29.9977	29.2157	29.2882	30.6333	+	severe_mild
30	P01717	P01717	Ig lambda chain V-IV region Hil		2	2	2	28	28	28	11.517	0	7.6784	12718000000	84	2.06284	1.70807	3.83063	27.5245	26.73	27.2788	29.7212	28.0244	28.4059	28.9068	29.3709	+	severe_mild
31	P01743	P01743	Ig heavy chain V-I region HG3		2	1	1	22.2	12.8	12.8	12.946	0.00069252	5.6308	245280000	11	2.43286	2.42934	4.60026	20.7592	20.5161	18.9315	22.3114	21.7483	22.3826	22.9894	23.0596	+	severe_mild
32	P01767	P01767	Ig heavy chain V-III region BUT		3	2	2	35.7	26.1	26.1	11.906	0.0012788	4.6815	1294300000	12	1.8987	-0.874614	-3.51288	25.2188	25.9649	24.9786	24.6271	24.6833	24.4782	24.1713	24.6041	+	severe_mild
33	P01781;P01782	P01781	Ig heavy chain V-III region GAL		3	1	1	31	13.8	13.8	11.771	0	13.902	373530000	9	1.66169	-2.01369	-3.07533	23.8546	24.3426	24.6167	23.7673	20.8746	22.0589	21.912	22.6753	+	severe_mild
34	P01833	P01833	Polymeric immunoglobulin receptor;Secretory component	PIGR	8	8	8	17.9	17.9	17.9	83.283	0	17.517	1468000000	15	1.35437	2.99266	2.53764	16.5827	16.3282	12.9828	18.2572	18.5502	16.5158	17.8083	20.3211	+	severe_mild
35	P01861	P01861	Ig gamma-4 chain C region	IGHG4	10	4	4	37.3	13.8	13.8	35.94	0	9.6757	17685000000	150	1.47235	1.63144	2.74076	25.7434	25.7712	25.8785	27.2703	28.6447	25.9959	28.0345	27.2004	+	severe_mild
36	P02763	P02763	Alpha-1-acid glycoprotein 1	ORM1	10	10	8	42.8	42.8	34.3	23.511	0	80.312	74415000000	259	1.35301	1.14231	2.53533	27.5792	27.045	26.7506	28.4497	27.8597	28.314	27.4308	29.282	+	severe_mild
37	P02794;G3V192;G3V1D1;E9PRK8;E9PKY7;E9PQR3;E9PPQ4;E9PKM5;E9PK45	P02794;G3V192;G3V1D1	Ferritin heavy chain;Ferritin heavy chain, N-terminally processed;Ferritin	FTH1	9	9	9	60.1	60.1	60.1	21.225	0	35.648	19193000000	60	1.62495	-1.53037	-3.00948	21.1117	19.3555	19.4904	19.0562	18.3398	18.8835	18.11	17.8879	+	severe_mild
38	P04114	P04114	Apolipoprotein B-100;Apolipoprotein B-48	APOB	391	391	17	76.7	76.7	3.8	515.6	0	323.31	5585900000000	11757	2.27496	0.869536	4.26204	26.4522	26.6161	26.0288	27.0366	27.1325	27.2508	27.0671	27.6892	+	severe_mild
39	P04275;P04275-2	P04275	von Willebrand factor;von Willebrand antigen 2	VWF	110	110	110	53.2	53.2	53.2	309.26	0	323.31	73728000000	543	2.74746	1.90387	5.32379	21.2396	21.4037	20.6865	22.6182	23.5976	22.3419	23.4685	23.0429	+	severe_mild
40	P04745;Q5T085;CON__Q3MHH8;C9J2Z5;Q5T084;C9JWK7	P04745	Alpha-amylase 1	AMY1A	20	20	4	56.2	56.2	12.3	57.767	0	150.62	2284500000	38	1.311	2.84103	2.46383	14.9776	12.1404	15.6155	14.7891	18.0441	17.9791	16.5921	18.0233	+	severe_mild
41	P05155;P05155-3;E9PGN7;P05155-2;H9KV48;H0YCA1;CON__P50448;C9JZJ9;A0A087WUD9	P05155;P05155-3;E9PGN7;P05155-2;H9KV48	Plasma protease C1 inhibitor	SERPING1	28	28	27	48.8	48.8	47.2	55.154	0	323.31	733950000000	1062	1.42934	1.1064	2.6663	27.8312	27.5502	27.4741	28.6156	28.8419	28.4739	27.9117	29.7816	+	severe_mild
42	P06276;F8WF14;F8WEX7;H0Y885;H7C4Y0	P06276;F8WF14;F8WEX7	Cholinesterase;Carboxylic ester hydrolase	BCHE	14	14	14	29.4	29.4	29.4	68.417	0	323.31	34589000000	125	1.57199	-1.1395	-2.91537	19.8599	20.2012	20.6097	18.8597	18.6992	20.0988	19.133	18.6299	+	severe_mild
43	P07195;A8MW50;F5H793;C9J7H8;F5H5G7;F5H155;A0A087WUM2;G3XAP5;F5H245;Q6ZMR3;P07864	P07195;A8MW50	L-lactate dehydrogenase B chain;L-lactate dehydrogenase	LDHB	18	17	17	53.9	50.3	50.3	36.638	0	258.33	26523000000	115	2.11487	1.45218	3.93416	17.7043	18.3295	17.1033	18.7112	18.7416	19.3433	19.7596	19.2671	+	severe_mild
44	P07339;C9JH19;H7C469;F8WD96;H7C1V0;F8W787	P07339;C9JH19;H7C469;F8WD96	Cathepsin D;Cathepsin D light chain;Cathepsin D heavy chain	CTSD	13	13	13	46.6	46.6	46.6	44.552	0	56.222	5403500000	83	2.0568	-1.9359	-3.81869	21.2138	20.8925	20.5758	17.9651	19.6089	19.8946	18.9962	18.3258	+	severe_mild
45	P07360;Q5SQ08	P07360;Q5SQ08	Complement component C8 gamma chain	C8G	14	14	14	76.7	76.7	76.7	22.277	0	323.31	214840000000	351	2.32933	0.654667	4.37677	24.8641	24.7173	24.7702	25.2837	25.2201	25.8288	25.3393	25.5208	+	severe_mild
46	P09603;E9PJA2;P09603-2;P09603-3;H7BY18;E9PQ08	P09603;E9PJA2;P09603-2;P09603-3	Macrophage colony-stimulating factor 1;Processed macrophage colony-stimulating factor 1	CSF1	6	6	3	15.2	15.2	7.2	60.179	0	16.09	675580000	16	1.68142	-1.98554	-3.1109	17.6001	17.1295	16.2442	14.0809	15.5786	16.3008	14.1282	14.94	+	severe_mild
47	P09972;A8MVZ9;J3KSV6;J3QKP5;C9J8F3;J3QKK1;K7EKH5	P09972;A8MVZ9;J3KSV6;J3QKP5	Fructose-bisphosphate aldolase C;Fructose-bisphosphate aldolase	ALDOC	17	15	15	55.5	47.8	47.8	39.455	0	83.292	5431700000	41	2.13426	1.81484	3.97312	17.0616	16.4961	18.1783	19.2217	18.8955	19.6304	19.1905	18.3628	+	severe_mild
48	P11021	P11021	78 kDa glucose-regulated protein	HSPA5	29	29	28	52.8	52.8	52.8	72.332	0	323.31	65828000000	421	1.36118	1.57146	2.54928	17.5155	19.5153	20.1936	20.7056	20.8553	20.9736	20.1672	20.5296	+	severe_mild
49	P11142;E9PKE3;P11142-2;E9PNE6;A8K7Q2;E9PLF4;E9PQQ4;E9PQK7;E9PK54;E9PPY6;E9PN25;E9PI65;P54652;E9PS65;E9PM13	P11142;E9PKE3;P11142-2;E9PNE6	Heat shock cognate 71 kDa protein	HSPA8	27	26	9	51.4	51.4	24.5	70.897	0	146.93	16260000000	132	1.33576	1.34936	2.50592	16.3746	15.8554	16.1064	17.8935	16.8583	16.4476	18.7046	17.4036	+	severe_mild
50	P12931;P12931-2;J3QRU1;P07947;Q573B4;P06241-3;P06239;P06241-2;P06241;P06239-3	P12931;P12931-2	Proto-oncogene tyrosine-protein kinase Src	SRC	8	8	8	20.9	20.9	20.9	59.834	0	13.61	830660000	9	2.27192	1.04153	4.25567	19.8669	19.7852	19.7554	20.6343	21.3048	21.0614	20.2535	20.9661	+	severe_mild
51	P17516	P17516	Aldo-keto reductase family 1 member C4	AKR1C4	9	9	6	41.2	41.2	32.2	37.066	0	50.551	1721800000	14	2.16697	3.35393	4.03929	12.7149	15.1282	12.1947	17.5356	17.0905	15.3194	16.9862	16.5676	+	severe_mild
52	P18136;P18135	P18136;P18135	Ig kappa chain V-III region HIC;Ig kappa chain V-III region HAH		4	1	0	41.9	17.1	0	14.089	0.0018587	4.2187	2965400000	35	1.70769	1.11194	3.15848	24.8248	24.1845	25.4458	25.8126	25.4614	25.7423	26.1961	26.4392	+	severe_mild
53	P18428	P18428	Lipopolysaccharide-binding protein	LBP	17	17	17	42.8	42.8	42.8	53.383	0	323.31	124280000000	334	1.67874	1.70112	3.10608	23.3384	22.9223	22.3624	23.7997	24.8278	23.6443	24.9128	25.6927	+	severe_mild
54	P18669;Q8N0Y7	P18669	Phosphoglycerate mutase 1	PGAM1	13	13	7	67.7	67.7	49.6	28.804	0	103.47	17683000000	99	1.90874	-2.61077	-3.53196	19.7008	19.0353	20.7999	17.4959	15.651	17.1811	18.6412	17.2036	+	severe_mild
55	P19827-2	P19827-2	Inter-alpha-trypsin inhibitor heavy chain H1	ITIH1	44	2	2	69.3	2	2	86.191	0	195.67	252260000	8	1.47327	0.905575	2.74237	16.7284	16.8494	17.2021	17.2968	18.0467	18.1636	17.2512	18.4027	+	severe_mild
56	P21333-2;P21333;Q5HY54;Q60FE5;F8WE98;H0Y5C6;H0Y5F3;H7C2E7	P21333-2;P21333;Q5HY54;Q60FE5	Filamin-A	FLNA	116	116	22	63.7	63.7	11	280.01	0	323.31	99111000000	423	1.59123	0.702466	2.94945	18.3691	18.0297	18.5053	18.6964	18.6724	19.1763	18.9409	19.5331	+	severe_mild
57	P21399;Q5VZA6	P21399;Q5VZA6	Cytoplasmic aconitate hydratase	ACO1	21	21	21	36.8	36.8	36.8	98.398	0	286.41	4095900000	61	1.3658	1.23533	2.55717	16.2317	16.7942	17.068	17.9593	17.7153	19.2087	17.3976	17.3857	+	severe_mild
58	P22304;B3KWA1;P22304-2;P22304-3	P22304;B3KWA1	Iduronate 2-sulfatase;Iduronate 2-sulfatase 42 kDa chain;Iduronate 2-sulfatase 14 kDa chain	IDS	8	8	8	20.2	20.2	20.2	61.872	0	14.327	241520000	12	1.69426	-1.85714	-3.13413	18.9228	17.8142	19.3116	17.6419	15.9309	16.588	16.2194	17.7485	+	severe_mild
59	P22891;P22891-2	P22891;P22891-2	Vitamin K-dependent protein Z	PROZ	14	14	14	43.2	43.2	43.2	44.743	0	197.44	31760000000	155	1.58376	-1.62429	-2.9362	22.9956	21.7122	21.5446	20.6387	21.5391	19.9317	20.5641	19.6256	+	severe_mild
60	P25788-2;P25788;G3V3W4;G3V5N4;H0YJ03	P25788-2;P25788	Proteasome subunit alpha type-3	PSMA3	10	10	6	40.7	40.7	26.2	27.647	0	63.825	8214800000	60	1.85912	1.63528	3.43817	16.6932	17.8765	16.8111	18.572	18.1247	19.5978	18.2317	19.2848	+	severe_mild
61	P27797;K7EJB9;K7EL50	P27797;K7EJB9	Calreticulin	CALR	15	15	15	60	60	60	48.141	0	284.47	29464000000	122	1.47331	-2.33905	-2.74243	17.2312	17.0712	17.9091	14.6507	17.5407	14.5783	14.3427	14.2114	+	severe_mild
62	P30101	P30101	Protein disulfide-isomerase A3	PDIA3	33	33	27	63.2	63.2	53.5	56.782	0	241.3	19028000000	131	1.72186	0.931252	3.18426	18.907	19.2857	18.4609	19.8536	19.586	20.4878	19.5886	19.563	+	severe_mild
63	P31327;P31327-3;P31327-2;Q5R211;E7EWJ3;C9JTA4;F8VPD4;P27708	P31327;P31327-3;P31327-2	Carbamoyl-phosphate synthase [ammonia], mitochondrial	CPS1	50	50	50	47.9	47.9	47.9	164.94	0	228.99	12362000000	138	1.32544	1.95132	2.48836	17.148	18.7472	15.3366	19.7541	18.9285	18.3418	19.2646	18.8538	+	severe_mild
64	P31939;P31939-2;C9JLK0;H7C084;H7C1S2;H7BZU3;F8WEF0	P31939;P31939-2	Bifunctional purine biosynthesis protein PURH;Phosphoribosylaminoimidazolecarboxamide formyltransferase;IMP cyclohydrolase	ATIC	16	16	16	40.5	40.5	40.5	64.615	0	35.935	3410800000	27	1.5788	4.71684	2.92742	14.483	10.3753	17.5719	18.9663	17.3064	19.3916	19.3895	19.2474	+	severe_mild
65	P35968-2;P35968-3;P35968	P35968-2;P35968-3;P35968	Vascular endothelial growth factor receptor 2	KDR	6	6	6	12.8	12.8	12.8	75.895	0	12.454	246780000	9	1.48767	-3.68495	-2.76742	16.4879	16.6544	16.603	16.1974	13.0069	10.2581	11.5714	13.4504	+	severe_mild
66	P43652	P43652	Afamin	AFM	39	39	39	66.3	66.3	66.3	69.068	0	323.31	395590000000	509	1.34437	-0.75108	-2.52059	23.975	25.047	24.3408	24.2205	23.5063	23.7994	23.5309	23.4589	+	severe_mild
67	P48147	P48147	Prolyl endopeptidase	PREP	8	8	8	15.8	15.8	15.8	80.699	0	15.132	564840000	15	1.8232	2.67224	3.37097	16.1819	13.0749	14.1062	17.5994	17.6535	17.3689	17.1095	15.9014	+	severe_mild
68	P48595	P48595	Serpin B10	SERPINB10	6	6	6	19.6	19.6	19.6	45.402	0	9.5511	275540000	6	1.35679	2.15908	2.54178	13.4612	13.0992	11.9846	13.3987	16.8167	15.5586	14.1392	15.1239	+	severe_mild
69	P49419-2;P49419;F8VS02;P49419-4;P49419-3;H0YHM6;F8VVF2	P49419-2;P49419;F8VS02;P49419-4;P49419-3	Alpha-aminoadipic semialdehyde dehydrogenase	ALDH7A1	11	11	11	34.8	34.8	34.8	55.366	0	24.849	1201400000	19	2.10037	4.28185	3.90516	11.603	11.0895	12.7868	16.3363	18.3942	14.1892	17.0092	14.6124	+	severe_mild
70	P49641;P49641-1;H0YLB9;H0YNG5;P49641-2;H0YKM7;H0YKT0;H0YKH9;H0YLU3;H0YMU0;H0YNC8;H0YL67;H0YKQ2	P49641;P49641-1;H0YLB9;H0YNG5;P49641-2	Alpha-mannosidase 2x;Alpha-mannosidase	MAN2A2	21	20	20	24.3	23.6	23.6	130.54	0	48.952	1629700000	38	1.89495	0.843257	3.50578	17.0211	17.3392	17.1827	18.5416	17.6718	18.1738	18.1283	17.6057	+	severe_mild
71	P59666;P59665	P59666;P59665	Neutrophil defensin 3;HP 3-56;Neutrophil defensin 2;Neutrophil defensin 1;HP 1-56;Neutrophil defensin 2	DEFA3;DEFA1	5	5	5	53.2	53.2	53.2	10.245	0	20.761	7762800000	21	2.1786	-5.08559	-4.06297	23.5538	22.3688	22.4496	19.8697	14.6976	18.1999	16.7146	19.0439	+	severe_mild
72	P78417;Q5TA02;P78417-3;P78417-2;Q5TA01	P78417;Q5TA02;P78417-3;P78417-2;Q5TA01	Glutathione S-transferase omega-1	GSTO1	12	12	12	53.5	53.5	53.5	27.566	0	51.507	17269000000	52	1.62502	4.9969	3.00961	17.5711	10.3612	16.3421	19.1812	19.8705	19.4456	19.6272	20.6508	+	severe_mild
73	P80723;P80723-2	P80723;P80723-2	Brain acid soluble protein 1	BASP1	7	7	7	53.3	53.3	53.3	22.693	0	18.135	1077700000	14	3.84382	-6.09017	-8.51951	18.2954	21.3164	19.7169	13.32	14.3257	13.4012	13.1644	14.219	+	severe_mild
74	Q07954;Q6PJ72;H0YJI8;Q7Z7K9;Q07954-2	Q07954	Prolow-density lipoprotein receptor-related protein 1;Low-density lipoprotein receptor-related protein 1 85 kDa subunit;Low-density lipoprotein receptor-related protein 1 515 kDa subunit;Low-density lipoprotein receptor-related protein 1 intracellular domain	LRP1	87	87	87	26.2	26.2	26.2	504.6	0	271.41	17385000000	212	1.89689	1.58609	3.50946	15.3714	15.6897	16.1531	17.6399	16.3489	17.1899	17.1711	18.271	+	severe_mild
75	Q08380;K7EP36;K7ESM3;K7EKQ5;K7ERZ6;K7EJD3;K7ES75;K7EN99;K7EJY8;K7EQT9	Q08380	Galectin-3-binding protein	LGALS3BP	17	17	17	39.8	39.8	39.8	65.33	0	78.702	28800000000	176	2.24237	0.936896	4.19412	23.7112	22.8956	22.7497	24.106	24.0062	23.9756	24.0256	24.1655	+	severe_mild
76	Q13275-2;C9JPG5;Q13275;C9J4H5;C9J1V2;H7C4A2;C9IYS6	Q13275-2;C9JPG5;Q13275;C9J4H5	Semaphorin-3F	SEMA3F	11	11	11	19.2	19.2	19.2	85.063	0	20.972	476870000	21	1.79433	4.45572	3.31735	11.9471	14.0611	10.0618	17.1588	15.2473	17.6335	14.0807	18.2751	+	severe_mild
77	Q14563;C9J9C4	Q14563	Semaphorin-3A	SEMA3A	4	4	4	6.6	6.6	6.6	88.888	0	7.3099	70060000	6	2.33832	-3.59259	-4.39591	14.189	16.2949	13.6205	11.4869	9.49701	11.0785	11.7796	11.7023	+	severe_mild
78	Q5TFQ8;H3BQ21;H3BUA5;H3BTT9;H3BSK5	Q5TFQ8	Signal-regulatory protein beta-1 isoform 3	SIRPB1	10	10	2	30.7	30.7	5	43.359	0	19.338	1227500000	27	1.7877	-2.50483	-3.30509	20.8855	22.0766	21.1218	19.9949	17.8004	19.3139	19.7907	17.3824	+	severe_mild
79	Q5VTT5-2;Q5VTT5	Q5VTT5-2;Q5VTT5	Myomesin-3	MYOM3	3	3	3	3.4	3.4	3.4	136.28	0.0012747	4.6486	57946000	5	1.43132	-2.36278	-2.6697	15.6171	13.906	15.1373	13.15	14.2968	11.0609	11.301	12.8114	+	severe_mild
80	Q5VU43;Q5VU43-4;A0A087WX83;A0A075B749;Q5VU43-6;Q5VU43-7;E9PJU0;A0A087WVF8;Q5VU43-11;Q5VU43-10;Q5VU43-3;E9PJK3;A0A087X0I1;A0A087WWY1;A0A087WWI2;A0A087WYE4;E9PS60;A0A087WVQ4;F8WBJ0;F8WF55;E9PQG4;F8WCI3;E9PL24;Q5VU43-12;Q5VU43-8;Q5VU43-9;Q5VU43-2;Q96SN8-4;Q96SN8-3;Q96SN8-2;Q96SN8	Q5VU43;Q5VU43-4;A0A087WX83;A0A075B749;Q5VU43-6;Q5VU43-7;E9PJU0;A0A087WVF8;Q5VU43-11;Q5VU43-10;Q5VU43-3	Myomegalin	PDE4DIP	4	4	4	1.6	1.6	1.6	265.08	0.0029551	3.7823	3880500000	4	3.67321	-11.7819	-7.93945	20.692	21.5291	23.547	10.8305	8.05995	12.9102	7.57542	11.3282	+	severe_mild
81	Q8IXL6;Q8IXL6-2;K7EQL5	Q8IXL6	Extracellular serine/threonine protein kinase FAM20C	FAM20C	15	15	14	30.1	30.1	28.1	66.234	0	53.594	2467000000	40	2.07775	4.52031	3.86015	13.5311	10.9384	10.8973	16.5959	16.1908	17.6825	17.5012	13.576	+	severe_mild
82	Q8WZ42-12;Q8WZ42-3;Q8WZ42-10;Q8WZ42-9;Q8WZ42-5;Q8WZ42-11;Q8WZ42-4;Q8WZ42-7;Q8WZ42-2;Q8WZ42;Q8WZ42-8;Q8WZ42-13	Q8WZ42-12;Q8WZ42-3;Q8WZ42-10;Q8WZ42-9;Q8WZ42-5;Q8WZ42-11;Q8WZ42-4;Q8WZ42-7;Q8WZ42-2;Q8WZ42;Q8WZ42-8;Q8WZ42-13	Titin	TTN	8	8	7	0.3	0.3	0.2	3994.6	0	9.2302	5258900000	28	1.30725	1.84312	2.45747	17.649	14.7001	16.398	18.5947	17.6649	18.1866	18.8701	17.1446	+	severe_mild
83	Q92598-2;Q92598;Q92598-3;Q92598-4;R4GN69;Q5TBM3	Q92598-2;Q92598;Q92598-3;Q92598-4	Heat shock protein 105 kDa	HSPH1	26	25	24	36.6	34.9	33.2	92.115	0	69.435	2068200000	46	1.51324	2.16043	2.81205	16.7637	13.9831	16.4509	18.5162	17.7987	18.1188	16.7196	18.3117	+	severe_mild
84	Q96I15;Q96I15-2;H7C3V9;H7C277;H7C1S7;C9JNL5;H7C1N7;H7C280;H7C4A1;F8WCL3;F8WBU3	Q96I15;Q96I15-2;H7C3V9;H7C277;H7C1S7;C9JNL5	Selenocysteine lyase	SCLY	8	8	8	33	33	33	48.148	0	19.327	471940000	12	1.63877	4.45188	3.03419	14.0999	11.4081	9.666	16.6447	17.4612	17.4499	12.9072	16.4198	+	severe_mild
85	Q96RD9-3;Q96RD9;Q96RD9-4;Q96RD9-5;Q96RD9-2	Q96RD9-3;Q96RD9;Q96RD9-4	Fc receptor-like protein 5	FCRL5	13	13	13	26.7	26.7	26.7	83.292	0	31.704	1202300000	26	2.09927	2.00062	3.90298	15.3351	15.9103	17.4933	18.6987	18.3632	18.0884	18.298	17.786	+	severe_mild
86	Q9BXN1;Q5TBF2	Q9BXN1;Q5TBF2	Asporin	ASPN	4	4	4	12.9	12.9	12.9	43.417	0	9.0525	297860000	4	1.85234	-6.18171	-3.42544	20.5888	16.1796	16.3298	10.3369	13.381	14.5371	8.3882	10.9454	+	severe_mild
87	Q9H444;Q96CF2	Q9H444;Q96CF2	Charged multivesicular body protein 4b;Charged multivesicular body protein 4c	CHMP4B;CHMP4C	2	2	2	8	8	8	24.95	0.0059653	3.0191	4328900000	28	1.39113	0.878586	2.60055	24.535	24.5522	23.7351	24.5989	24.8597	25.6485	25.056	25.6003	+	severe_mild
88	Q9NZL9;Q9NZL9-4;Q9NZL9-2;Q9NZL9-3;H7C0X7;E5RJR3;Q9NZL9-5	Q9NZL9;Q9NZL9-4;Q9NZL9-2;Q9NZL9-3;H7C0X7	Methionine adenosyltransferase 2 subunit beta	MAT2B	10	10	10	37.4	37.4	37.4	37.551	0	15.904	573180000	16	1.4544	3.53307	2.70962	10.4076	13.3446	11.9471	16.9094	16.7486	12.9697	16.8138	13.7227	+	severe_mild
89	Q9P0L0;Q9P0L0-2;J3QKM9;E5RK64;O95292-2;O95292	Q9P0L0;Q9P0L0-2;J3QKM9;E5RK64;O95292-2;O95292	Vesicle-associated membrane protein-associated protein A;Vesicle-associated membrane protein-associated protein B/C	VAPA;VAPB	2	2	2	10.4	10.4	10.4	27.893	0.00068166	5.3993	190960000	3	2.77523	6.75951	5.39112	9.29168	10.7904	10.935	16.3762	15.689	16.2396	16.5554	20.6325	+	severe_mild
90	Q9UHG2	Q9UHG2	ProSAAS;KEP;Big SAAS;Little SAAS;Big PEN-LEN;PEN;Little LEN;Big LEN	PCSK1N	2	2	2	10.4	10.4	10.4	27.372	0.0023795	3.836	37947000	2	2.06551	3.90939	3.83591	12.5841	12.2764	11.8908	17.7583	17.9549	15.5374	13.926	15.6226	+	severe_mild
91	Q9Y240;V9H0X6;M0R081	Q9Y240;V9H0X6;M0R081	C-type lectin domain family 11 member A	CLEC11A	4	4	4	14.9	14.9	14.9	35.694	0.00075415	6.9652	122130000	5	3.68868	-6.6925	-7.9906	17.6769	16.2228	17.02	10.23	10.2641	12.3014	9.95144	8.65685	+	severe_mild
