## Supplementary figures & tables for "In-depth blood proteome profiling analysis revealed distinct functional characteristics of plasma proteins between severe and non-severe COVID-19 patients": Supplementary Material_Table_S4.xlsx

### Sheet: All identified proteins
Supplemental Table S4. Comparison of proteome data with other studies
In this study	Shen et al., Cell 2020	Messner et al., Cell Systems 2020
SERPINB6	APOB	A1BG
EHD1	C3,CPAMD1	ACTB;ACTG1
SVEP1	ALB,GIG20,GIG42,PRO0903,PRO1708,PRO2044,PRO2619,PRO2675,UNQ696/PRO1341	AGT
IGLV4-69	A2M,CPAMD5,FWP007	ALB
IGLV8-61	FN1,FN	APOA1
IGLV1-51	C4B,CO4,CPAMD3;C4B_2	APOC1
IGLV1-47	C4A,CO4,CPAMD2	AZGP1
IGLV3-25	TF,PRO1400	C1R
IGLV3-21	CP	C1S
IGLV3-19	CFH,HF,HF1,HF2	C2
IGLC3;IGLC2;IGLC6	C5,CPAMD4	C7
IGLC7	VWF,F8VWF	CD14
IGHA2	PLG	CFB
IGKV2D-24	SERPINA1,AAT,PI,PRO0684,PRO2209	CFH
IGKV2-30	F2	CFI
IGKV1-5	GC	CLU
PECAM1	HP	CPN1
PTPRC	ITIH4,IHRP,ITIHL1,PK120,PRO1851	CRP
CAPNS1	APOA1	FGA
IGHV1OR15-1	C7	FGB
IGHV3OR15-7	SERPINC1,AT3,PRO0309	FGG
LILRB1	CFB,BF,BFD	GSN
TXNRD1	NA	HP
IGHV3-23	C6	IGHG2;IGHG3
GPX4	KNG1,BDK,KNG	ITIH3
COL1A2	ITIH1,IGHEP1	ITIH4
PTPRJ	GSN	LBP
ROBO1	THBS1,TSP,TSP1	LGALS3BP
SDK1	C1S	LRG1
PABPC1;PABPC4;PABPC3	SERPINA3,AACT,GIG24,GIG25	PLG
CMIP	F5	SAA1
IGHV3-49	APOA4	SAA1;SAA2
TKFC;DAK	C4BPA,C4BP	SERPINA10
PSMD13	IGHG2	TF
GPX1	ITIH2,IGHEP2	VTN
IGHD	IGHM	A2M
LAMA3	PZP,CPAMD6	ACTBL2
SH3BGRL3	HPX	AFM
IGHG1	F13B	AHSG
CD177	ATRN,KIAA0548,MGCA	AMBP
FAT1	HPR	APOA2
CLTC	FGA	APOA4
PRKACB	C1R	APOB
IGHV3-72	ITIH3	APOC2
MADCAM1	IGHG3	APOC3
IGLL5;IGLC1	APOH,B2G1	APOC4
STXBP2	C2	APOD
TPM3;DKFZp686J1372	FCGBP	APOE
ST3GAL6	AFM,ALB2,ALBA	APOF
PAMR1	IGHA1	APOHAPOL1
CDH1	CFI,IF	APOM
IGHG3	AMBP,HCP,ITIL	ATRN
BCAM	SERPING1,C1IN,C1NH	B2M
COL5A1	PROS1,PROS	BCHE
PCSK6	KLKB1,KLK3	BTD
IGKC;IGKV1-8	FGB	C1QA
TPD52L2	C8A	C1QB
UGP2	C9	C1QC
PTGES3	NA	C1RL
CPQ	IGHG4	C3
PARVB	NA	C4A
MARCKS	CLU,APOJ,CLI,KUB1,AAG4	C4B
RNASET2	NA	C4BPA
FCGR3B	APOE	C4BPB
CADM1	SERPIND1,HCF2	C5
CLPS	C8B	C6
IGKV3-11	A1BG	C8G
SBDS	CD5L,API6,UNQ203/PRO229	C9
HYOU1	IGHA2	CD44
CTSH	HBB	CD5L
GHR	AZGP1,ZAG,ZNGP1	CFD
COPE	KRT1,KRTA	CFH
COL15A1	HRG	CFHR1
CHL1	SERPINA4,KST,PI4	CFHR2
IGKV2D-29	IGKC	CFP
COL6A1	FGG,PRO2061	CHL1
NOMO3;NOMO1;NOMO2	SERPINA7,TBG	CLEC3B
IGKC	GPLD1,PIGPLD1	CNDP1
BIN2	AHSG,FETUA,PRO2743	CPB2
GPX3	ORM1,AGP1	CPN2
CCL15	IGFALS,ALS	CST3
NEB	PON1,PON	DEFA1
CD48	F10	ECM1
ACAN	FBLN1,PP213	F10
IGKC;IGKV2-40;IGKV2D-40;IGKV2D-28	LCP1,PLS2	F11
PSME2	SERPINF2,AAP,PLI	F12
C1S	MASP1,CRARF,CRARF1,PRSS5	F13B
IGHM	LPA	F2
KIAA0825	HABP2,HGFAL,PHBP	F5
PRSS2	ECM1	F9
ADSL	SERPINF1,PEDF,PIG35	FBLN1
HMCN2	TTR,PALB	FCN2
SAA2-SAA4;SAA4	MST1,D3F15S2,DNF15S2,HGFL	FCN3
C21orf33	ORM2,AGP2	FETUB
ISG15	VTN	FHAD1
KIAA1598	LGALS3BP,M2BP	FN1
SSC5D	PRG4,MSF,SZP	GC
ACO2	ACTB	GPLD1
STMN1	F12	GPX3
PSMB9	APOA2	HABP2
FUOM	IGLC2	HBA1
BST1	AGT,SERPINA8	HBB
NUDT5	CNDP1,CN1,CPGL2,UNQ1915/PRO4380	HBD
WBP2	PIGR	HP
GGT2;GGT3P;GGT1	NA	HPR
LILRA5	TGFBI,BIGH3	HPX
USP14	F9	HRG
RENBP	CFHR5,CFHL5,FHR5	IGF2
PTBP1	CFHR1,CFHL,CFHL1,CFHL1P,CFHR1P,FHR1,HFL1,HFL2	IGFALS
TTC36	HBD	IGFBP3
CD9	APOL1,APOL	IGHA1
PPP2R4;DKFZp781M17165	RBP4,PRO2222	IGHA2
IGFBP3	PGLYRP2,PGLYRPL,PGRPL,UNQ3103/PRO10102	IGHD
ERI2	F11	IGHG1
SUMO3	SERPINA6,CBG	IGHG3
PDZK1P1;PDZK1	C8G	IGHG4
DKFZp686L22104;MATR3	NA	IGHM
LILRA2	HGFAC	IGHV1-18
MB	APOD	IGHV1-2
SEZ6L	KRT9	IGHV1-24
APOC3	LRG1,LRG	IGHV1-3
ARCN1	C4BPB	IGHV1-45
VIM	JCHAIN,IGCJ,IGJ	IGHV1-46
XRCC6	CPN1,ACBP	IGHV1-69
FBLN1	CPN2,ACBP	IGHV1-69D
2020-09-06	HBA1;HBA2	IGHV2-26
KIAA0319L	LUM,LDC,SLRR2D	IGHV2-5
CD55	CFHR3,CFHL3,FHR3	IGHV3-13
PSAP	SAA1	IGHV3-21
ADAMTSL2	FCN3,FCNH,HAKA1	IGHV3-15
NAP1L1	COMP	IGHV3-48
CNN2	CD163,M130	IGHV3-23
DMTN	CFHR2,CFHL2,FHR2,HFL3	IGHV3-30
COPS2	LTF,GIG12,LF	IGHV3-43
2020-09-05	LBP	IGHV3-49
C1R	TFRC	IGHV3-64
RASA1	HSPA5,GRP78	IGHV3-64D
MTAP	C1RL,C1RL1,C1RLP,CLSPA	IGHV3-7
UBB;RPS27A;UBC;UBA52;UBBP4	BCHE,CHE1	IGHV3-72
ILF2	KRT10,KPP	IGHV3-74
CFB	CFD,DF,PFD	IGHV3-9
CECR1	EFEMP1,FBLN3,FBNL	IGHV4-28
TEK	VCAM1	IGHV4-34
TCN2	BTD	IGHV4-4
PPM1F	PCYOX1,KIAA0908,PCL1,UNQ597/PRO1183	IGHV5-10-1
RAN	IGFBP3,IBP3	IGHV5-51
APLP1	IGLC6	IGHV6-1
CCBL1	CA1	IGKC
CAST	APCS,PTX2	IGKV1-12
TPM1	KRT2,KRT2A,KRT2E	IGKV1-13
RANBP3	FETUB	IGKV1-16
ETF1	COL6A3	IGKV1-17
ACADM	CLEC3B,TNA	IGKV1-27
ITIH4	SERPINA5,PCI,PLANH3,PROCI	IGKV1-39
C6orf25;G6B	IGLC7	IGKV1-5
HAAO	ACTG2,ACTA3,ACTL3,ACTSG	IGKV1-8
DCUN1D1	TNXB,HXBL,TNX,TNXB1,TNXB2,XB	IGKV1D
SRI	MASP2	IGKV1D-8
TUBA8	LTBP1	IGKV2-24
PDCD10	C1QB	IGKV2-29
NAP1L4	CFP,PFC	IGKV2-30
WFIKKN2	MBL2,COLEC1,MBL	IGKV2-40
IGFBP1	ANPEP,APN,CD13,PEPN	IGKV3-11
LASP1	CRTAC1,ASPIC1,CEP68	IGKV3-15
FETUB	CDH5	IGKV3-20
KLKB1	SERPINA10,ZPI,UNQ707/PRO1358	IGKV3D-20
APOD	F13A1,F13A	IGKV3D-7
GPS1	IGHV3-72	IGKV4-1
CYCS	HSPG2	IGKV6-21
PILRA	CFHR4,CFHL4,FHR4	IGKV6D-21
FAHD2A	TLN1,KIAA1027,TLN	IGLC3
APEH	SHBG	IGLC6
GCA	S100A8,CAGA,CFAG,MRP8	IGLC7
GYG1	SAA2	IGLL1
PCCB	PROZ	IGLL5
PLXDC1	FCN2,FCNL	IGLV1-40
NRCAM	APOC3	IGLV1-44
SSBP1	LRP1,A2MR,APR	IGLV1-51
SPARC	CAT	IGLV2-11
TXNRD2	IGHV3-15	IGLV2-14
ABI3BP	CD14	IGLV2-18
C1QB	CPB2	IGLV2-8
ITGA3	IGHV5-51	IGLV3-10
HGFAC	PROC	IGLV3-16
COPS4	APOC1	IGLV3-19
LMAN2	QSOX1,QSCN6,UNQ2520/PRO6013	IGLV3-21
DCK	DBH	IGLV3-9
PAIP1	GGH	IGLV4-60
2020-09-11	IGKV2-40	IGLV4-69
SEPP1	IGHV3-7	IGLV5-45
CHIT1	GPX3,GPXP	IGLV7-46
GC	SPARCL1	IGLV8-61
CDH6	APOC2,APC2	ITIH1
COL12A1	MMRN1,ECM,EMILIN4,GPIA*,MMRN	ITIH2
SFTPB	MAN1A1	ITPR1
TBCA	GP5	JCHAIN
HAVCR2	CHL1,CALL	KLKB1
SLC39A14	IGHV3-30-5	KNG1
SKP1	APMAP,C20orf3,UNQ1869/PRO4305	LPA
COPS6	ADAMTS13,C9orf8,UNQ6102/PRO20085	LUM
NPC2	APOM,G3A,NG20,HSPC336	LYVE1
PROC	ALDOB,ALDB	LYZ
CD209;CLEC4M	IGKV3-20	MBL2
2020-09-07	LCAT	MST1
PTPRM	SPARC,ON	MYH9
SNCA	ALDOA,ALDA	ORM1
TNXB	SAA4,CSAA	ORM2
GLB1	PFN1	PF4
LTF	NID1,NID	PFN1
EZR	PI16,CRISP9,PSPBP,PSEC0164,UNQ289/PRO328	PGLYRP2
MGAM	IGHV3-43D	PI16
CFI	IGKV2-30	PIGR
ARAP1	PPBP,CTAP3,CXCL7,SCYB7,TGB1,THBGB1	PNPLA8
ENPP2	C1QA	PON1
EIF4G1	S100A9,CAGB,CFAG,MRP14	PON3
MAP4	PON3	PPBP
HCLS1	PF4,CXCL4,SCYB4	PRG4
CALD1	PKM,OIP3,PK2,PK3,PKM2	PROS1
DKFZp686E0752;DCTN1	MMP9,CLG4B	PROZ
MTTP	PCOLCE,PCPE1	PZP
IL1RL1	IGHV1-2	RBP4
MAN2B2	LDHB	SAA2
OGDH;OGDHL	CST3	SAA4
CR1	FLNA,FLN,FLN1	SELL
CSF1R	IGKV1-8	SERPINA1
NRP1	IGHV1-3	SERPINA3
DIAPH1	IGHV3-23	SERPINA4
HADH	C1QC,C1QG	SERPINA5
ARPC1A	GAPDH,GAPD,CDABP0047,OK/SW-cl.12	SERPINA6
GSTK1	IGHV1-18	SERPINA7
EPHA4	IGHV3-73	SERPINC1
PTPRK	NCAM1,NCAM	SERPIND1
TSN	CRP,PTX1	SERPINF1
COPS8	IGHV1-46	SERPINF2
SDC1	IGHV7-4-1	SERPING1
CLEC3B	IGHV3-43	SHBG
GSTM2	IGHV2-70D	TFRC
PRMT1	SELL,LNHR,LYAM1	TGFBI
ACAT1	SELENOP,SELP,SEPP1	THBS1
AMICA1	IGHV3-49	TMSB4X
TSTA3	IGLV3-10	TTR
SCP2	IGKV1D-33	VWF
NPEPPS	#N/A
FAIM3	IGHV1-24
B3GAT3	KRT16,KRT16A
CCS	PLXDC2,TEM7R,UNQ2514/PRO6003
EFEMP2	IGHV3-53
EEF1D	IGHV3-48
WFDC3	IGKV1-27
FGGY	IGHV4-34
PDXK	IGKV2D-30
CCT2	THBS4,TSP4
PTPRD	MMP2,CLG4A
MPI	IGHV3-74
DDB1	IGHV1-8
HMBS	IGHV2-5
OTUB1	IGHV3-21
TPK1	IGLV3-9
SLC3A2	DSP
CD163	IGKV1-12
PLD4	CTSD,CPSD
SEC23A	PF4V1,CXCL4V1,SCYB4V1
ALDH16A1	LYZ,LZM
GNS	COLEC11,UNQ596/PRO1182
LSAMP	IGHV1-69D
RGMA	IGHV3-20
IQGAP2	POSTN,OSF2
F7	IGKV1D-39
DSTN	PLTP
DKK3	GP1BA
GLOD4	IGHV1-69
NEGR1	PTPRJ,DEP1
C12orf10	KRT5
PTPRB	IGLV1-51
RAB5C;RAB5B;RAB5A	HSP90B1,GRP94,TRA1
DCN	IGKV1-6
NELL2	LYVE1,CRSBP1,HAR,XLKD1,UNQ230/PRO263
CPM	ENO1,ENO1L1,MBPB1,MPB1
AK2	APOC4
MMP19	MAN2A1,MANA2
DCTN2	IGKV4-1
MYL6	IGKV3-15
HNRNPA1;HNRNPA1L2	ANG,RNASE5
GOLIM4	KRT14
MASP1	SLC3A2,MDU1
TGOLN2	PEPD,PRD
ARPC4-TTLL3;ARPC4	IGKV2-29
ESAM	SFTPB,SFTP3
TFRC	IGHV4-4
HNRNPC;HNRNPCL4;HNRNPCL1;HNRNPCL3;HNRNPCL2	IGHV3-64D
SERPINA10	IGKV1-16
SERPINA3	OAF,NS5ATP13TP2
LTBP2	CRISP3
FBLN5	IGLV4-69
LRR1	MCAM,MUC18
PAPLN	IGKV3D-11
PSMA6	COL6A1
LAMB1	SPP2,SPP24
MST1	CTBS,CTB
COMP	OLFM1,NOE1,NOEL1
PDE5A	IGHV2-70
DNM1L	MINPP1,MIPP,UNQ900/PRO1917
ALDH1A3	YWHAZ
EFHD2	APP,A4,AD1
CD44	IGHV3-64
STK24	IGKV1D-13
RBMX;RBMXL1	IGKV3D-20
FCGR3A	FGL1,HFREP1
CALM2;CALM1	IGKV1-5
TXNDC15	CDH13,CDHH
STC2	IGLV3-19
CDON	SBSN,UNQ698/PRO1343
FERMT2	IGHV6-1
AHSA1	PRDX2,NKEFB,TDPX1
ANXA2;ANXA2P2	PLA2G7,PAFAH
TMOD3	PPIA,CYPA
B2M	IGHV3-11
PSMA4	IGKV1-17
LDLR	PCSK9,NARC1,PSEC0052
ANP32A	DSG2,CDHF5
TYRO3	IGKV3D-15
AKR7A2	IGLV3-25
MSLN	F7
RAB11A;RAB11B	TIMP1,CLGI,TIMP
ABAT	IGLV1-47
HEXA	FLT4,VEGFR3
MACF1	ICAM1
APRT	MSN
SULT1A1;SULT1A2	IGLV2-11
ZNF469	KRT6B,K6B,KRTL1
CDH16	IGLV1-44
PCMT1	TKT
PRAP1	NRP1,NRP,VEGF165R
RTN4R	IGFBP2,BP2,IBP2
AP1S1	LDHA,PIG19
ART4	CA2
NCAM2	VASN,SLITL2,UNQ314/PRO357/PRO1282
TMEM189-UBE2V1;UBE2V1	ANGPTL3,ANGPT5,UNQ153/PRO179
TXNDC17	IGF2R,MPRI
SHBG	APOF
HGS	PTGDS,PDS
CAMP	IGHV2-26
SEMA4B	IGFBP4,IBP4
ITGA7	KRT6A,K6A,KRT6D
STAT1	IGLV3-21
FGFR4	SERPINA11
OLA1	IL1RAP,C3orf13,IL1R3
RELN	HYOU1,GRP170,ORP150
ARHGDIA	IGHV5-10-1
CNDP1	FCGR3A,CD16A,FCG3,FCGR3,IGFR3
DCXR	SOD1
LIPG	CNTN1
ICAM2	FUCA2,PSEC0151,UNQ227/PRO260
CD226	MB
MYL12A;MYL12B	CFL1,CFL
HELZ	H6PD,GDH
EML2	TFPI,LACI,TFPI1
OLFM2	TNC,HXB
H3F3B;H3F3A;H3F3C;HIST2H3A;HIST3H3	TMSB4X,TB4X,THYB4,TMSB4
PVRL2	TAGLN2,KIAA0120,CDABP0035
ISOC2	TPM4
PRKCSH	ABI3BP,NESHBP,TARSH
CILP2	VNN1
APOC4-APOC2;APOC2	CAMP,CAP18,FALL39,HSD26
CFD	IGLV5-45
APOC1	TREML1,TLT1,UNQ1825/PRO3438
GMFG	HRNR,S100A18
PLAUR	IGFBP6,IBP6
GGCT	MRC1,CLEC13D,CLEC13DL,MRC1L1
A1BG	IGLL1,IGL1
EPS15L1	PGK1,PGKA,MIG10,OK/SW-cl.110
KIF2A	CDH1,CDHE,UVO
PDLIM1	B2M,CDABP0092,HDCMA22P
MASP2	HSPA1B,HSP72
RAB27B	LTA4H,LTA4
SIRPB1	BLVRB,FLR
CLIC1	INHBC
QSOX1	IGLV2-18
GFRA2	ADAMTSL4,TSRC1,PP1396,UNQ2803/PRO34012
MANBA	TPI1,TPI
AGRN	VCL
BIN1	RNASE1,RIB1,RNS1
PODXL	HLA-B,HLAB
FCN1	SFN,HME1
CES2	IGHV4-30-2
MAN2B1	MENT,C1orf56,UNQ547/PRO1104
ISLR	CD109,CPAMD7
NCAN	HBG1,PRO2979
KMT2D	IGLV9-49
SLC9A3R1	IGFBP5,IBP5
TPP1	IGHV3-13
APOL1	AMY1A,AMY1;AMY1B,AMY1;AMY1C,AMY1
MSTN	SOD3
PSMA7	LCN2,HNL,NGAL
PLXNB2	CETP
PFAS	IGHV4-28
FYB	TPM3
ARPC1B	IGLV3-1
ARPC2	ALCAM,MEMD
ARPC3	IGLV5-39
ADAMDEC1	APOA5,RAP3,UNQ411/PRO773
LAMA5	MEGF8,C19orf49,EGFL4,KIAA0817
CHAD	IGLV6-57
STX7	H4C1,H4/A,H4FA,HIST1H4A;H4C2,H4/I,H4FI,HIST1H4B;H4C3,H4/G,H4FG,HIST1H4C;H4C4,H4/B,H4FB,HIST1H4D;H4C5,H4/J,H4FJ,HIST1H4E;H4C6,H4/C,H4FC,HIST1H4F;H4C8,H4/H,H4FH,HIST1H4H;H4C9,H4/M,H4FM,HIST1H4I;H4C11,H4/E,H4FE,HIST1H4J;H4C12,H4/D,H4FD,HIST1H4K;H4C13,H4/K,H4FK,HIST1H4L;H4C14,H4/N,H4F2,H4FN,HIST2H4,HIST2H4A;H4C15,H4/O,H4FO,HIST2H4B;H4-16,HIST4H4
CCL16	ADIPOQ,ACDC,ACRP30,APM1,GBP28
ARPC5	RNASE4,RNS4
DHX15	IGLV3-27
PLXNB1	IGLV1-36
PSMD3	IGF2,PP1446
SPINT1	ART3,TMART
TXNL1	CD44,LHR,MDU2,MDU3,MIC4
B4GAT1	ARF3
NCK2	IGKV1D-16
RGS10	CORO1A,CORO1
ACTN4	GNPTG,C16orf27,GNPTAG,CAB56184,LP2537
AP1G1	AOC3,VAP1
CALU	IGFBP7,MAC25,PSF
CD5L	ICAM2
XPNPEP2	LAMB1
KIAA0513	SRGN,PRG,PRG1
SUSD5	ADA2,ADGF,CECR1,IDGFL
NRP2	IGKV3D-7
DOK2	NOTCH3
PLIN3	DCD,AIDD,DSEP
UGDH	HPD,PPD
USO1	HSPA2
HIST1H2BN;HIST1H2BL;HIST1H2BM;HIST1H2BH;HIST2H2BF;HIST1H2BC;HIST1H2BD;H2BFS;HIST1H2BK	COL18A1
LILRB5	ASL
WDR1	PRSS1,TRP1,TRY1,TRYP1
ATP9A	MMRN2,EMILIN3
ROCK2	TGFB1,TGFB
SEMA7A	IGLV1-40
CILP	RARRES2,TIG2
PDCD6	ACTN1
ENTPD5	IGLV5-37
H2AFY	IGLV7-46
SH3BGRL	CSF1R,FMS
FLNB	CALML5,CLSP
CS	FLG
VPS26A	ITLN1,INTL,ITLN,LFR,UNQ640/PRO1270
CLN5	SERPINB1,ELANH2,MNEI,PI2
STX11	ADH1B,ADH2
FCN3	PPIB,CYPB
EIF3J	HIST2H2BF
IDH1	ENPP2,ATX,PDNP2
ATRN	CPQ,LCH1,PGCP
CPD	MYH4
SEC14L2	SSC5D
ECM2	CALR,CRTC
ENDOD1	IGLV2-8
CLSTN1	GOLM1,C9orf155,GOLPH2,PSEC0242,UNQ686/PRO1326
AKR7A3	BST1
LYPD3	FAH
PGLS	CST6
APOM	PRDX1,PAGA,PAGB,TDPX2
H6PD	CDH2,CDHN,NCAD
VNN1	CCL18,AMAC1,DCCK1,MIP4,PARC,SCYA18
HERC2	ENTPD5,CD39L4,PCPH
HSPA4L	PDLIM1,CLIM1,CLP36
SDPR	IGLV3-12
MLYCD	ICOSLG,B7H2,B7RP1,ICOSL,KIAA0653
AIFM1	PRG2,MBP
RECK	FBN1,FBN
NUDT3;RPS10-NUDT3	S100A7,PSOR1,S100A7C
ADH1B	KRT17
ADH1C	PAM
LDHA	IL6ST
ALDH1A1	CES1,CES2,SES1
GLUD1;GLUD2	BPGM
GSR	IGLV4-3
PAH	SERPINE1,PAI1,PLANH1
SOD1	PVR,PVS
CP	IGLV2-14
F8	IGKV2-24
OTC	ELANE,ELA2
F13A1	IGLV3-16
PNP	ALDH1A1,ALDC,ALDH1,PUMB1
HPRT1	PTPRF,LAR
GOT2	CTSA,PPGB
EGFR	FTL
PGK1	OIT3,LZP,UNQ826/PRO1753
AK1	SLC4A1,AE1,DI,EPB3
F2	NAGLU,UFHSD1
HP	ACE,DCP,DCP1
HPR	NUCB1,NUC
F9	DPEP2,UNQ284/PRO323
F10	COLEC10,CLL1,UNQ366/PRO702
PLG	ADAMDEC1
F12	CKM,CKMM
CA1	S100A12
CA2	P4HB,ERBA2L,PDI,PDIA1,PO4DB
ASS1	IGLV8-61
SERPINC1	IGHV1-45
SERPINA1	FLG2,IFPS
AGT	MPO
A2M	ITGA2B,GP2B,ITGAB
C3	IGLV2-23
C5	PTPRM,PTPRL1
TIMP1	IGLV4-60
CST3	SEMA4B,KIAA1745,SEMAC,UNQ749/PRO1480
CSTA	ARHGDIB,GDIA2,GDID4,RAP1GN1
KNG1	CD93,C1QR1,MXRA4
TGFB1	GLIPR2,C9orf19,GAPR1
PRL	ENG,END
IGF2	TIE1,TIE
IL2RA	HSPB1,HSP27,HSP28
IGJ;JCHAIN	TUBA1B
PIGR	ADH4
IGHG2	ACTN4
IGHG4	IGHV1-58
IGHA1	PTPRG,PTPG
HBD	ADAMTSL2,KIAA0605
COL1A1	FCRL5,FCRH5,IRTA2,UNQ503/PRO820
LMNA	HYAL1,LUCA1
APOA1	LGALS1
APOE	IGKV6D-21
FGA	DEFA1,DEF1,DEFA2,MRS;DEFA1B
FGB	BPIFB1,C20orf114,LPLUNC1,UNQ706/PRO1357
FGG	ASGR2,CLEC4H2
CRP	ST6GAL1,SIAT1
APCS	MMP14
C1QA	ROBO4,UNQ421/PRO3674
C1QC	MARCO,SCARA2
C9	CTSH,CPSB
APOH	UBA52,UBCEP2
LRG1	WDR1
FN1	DSG1,CDHF4
RBP4	B4GAT1,B3GNT1,B3GNT6
AMBP	LILRA3,ILT6,LIR4
ORM1	TSKU,E2IG4,LRRC54,TSK,UNQ850/PRO1788
AHSG	IGHE
TTR	IGF1,IBP1
PPBP	MYH9
PF4	CLSTN1,CS1,KIAA0911
TF	SLC38A10,PP1744
HPX	IDH1,PICD
FTL	WARS1,IFI53,WARS,WRS
FTH1	FAM20C,DMP4
ANG	DPP4,ADCP2,CD26
F11	CACNA2D1,CACNL2A,CCHL2A,MHS3
SLPI	CCL14,NCC2,SCYA14
C4BPA	FCGR2C,CD32,FCG2,IGFR2
VTN	CD59,MIC11,MIN1,MIN2,MIN3,MSK21
CAT	HIST2H2AC,H2AFQ
FUCA1	GRN
ALDOA	GPT,AAT1,GPT1
CSTB	REG1A,PSPS,PSPS1,REG
ANXA1	DPT
APOB	FERMT3,KIND3,MIG2B,URP2
SOD2	EGFR,ERBB,ERBB1,HER1
LCAT	ASPRV1,SASP
HRG	LMAN2,C5orf8
VWF	CNTN3,KIAA1496,PANG
GAPDH	RAC2
ASL	ITGB1,FNRB,MDF2,MSK12
AMY1A	TXN,TRDX,TRX,TRX1
AMY2A	PROCR,EPCR
HSPB1	PLEK,P47
IGF-I;IGF1	CTSZ
ATP1B1	IGLV5-52
ALDOB	RELN
APP	F8,F8C
ARG1	TGOLN2,TGN46,TGN51
ALDH2	NEO1,IGDCC2,NGN
ITGB2	CD55,CR,DAF
S100A8	IGKV6-21
SERPINE1	VIM
SERPINA5	LAMP1
SERPING1	SLPI,WAP4,WFDC4
F13B	PSMA8,PSMA7L
MPO	H3-3A,H3.3A,H3F3,H3F3A,PP781;H3-3B,H3.3B,H3F3B
PCCA	IGLV10-54
ALPL	TIMP2
ICAM1	OGN,OIF,SLRR3A
RPLP2	CAVIN2,SDPR
RPLP0;RPLP0P6	FAP
REG1A	GSR,GLUR,GRD1
HLA-A	BLMH
SERPINA7	CHGA
SERPIND1	IHH
ITGB1	CSTB,CST6,STFB
MYL1	DAG1
UROD	MANBA,MANB1
BCHE	ITM2B,BRI,BRI2
GLA	S100A4,CAPL,MTS1
GSN	HSP90AA1,HSP90A,HSPC1,HSPCA
ATP5B	HEG1,KIAA1237
C2	BASP1,NAP22
S100A9	PSMA4,HC9,PSC9
APOA4	NPC2,HE1
CKM	PDGFRB,PDGFR,PDGFR1
ENO1	NCAM2,NCAM21
PYGL	PSAP,GLBA,SAP1
GPI	ANTXR2,CMG2
LPL	NOTCH1,TAN1
SERPINE2	ADGRF5,GPR116,KIAA0758
EPHX1	ISLR,UNQ189/PRO215
DBI	CTSG
FABP1	PARK7
LDHB	CALU
PROS1	TTN
P4HB	LIPC,HTGL
ASGR2	PDIA3,ERP57,ERP60,GRP58
ADH1A	PRTN3,MBN
CTSD	KRTDAP,KDAP,UNQ467/PRO826
C8A	IGKJ1
C8B	PRDX5,ACR1,SBBI10
GP1BA	CALM3,CALML2,CAM3,CAMC,CAMIII
C8G	PSMB3
CAPN1	DSC3,CDHF3,DSC4
TUBB;TUBB2B;TUBB2A	GNB4
CA3	ACTR3,ARP3
HEXB	AXL,UFO
CTSL	RAB14
PFN1	KIT,SCFR
BPGM	RAB1A,RAB1
EPRS	TALDO1,TAL,TALDO,TALDOR
CTSB	CORO1C,CRN2,CRNN4
HSP90AA1	CHI3L1
GALT	ERAP1,APPILS,ARTS1,KIAA0525,UNQ584/PRO1154
UMOD	PHOX2B,PMX2B
RET	PTPRC,CD45
FH	SERPINB4,PI11,SCCA2
RNASE1	EHD1,PAST,PAST1,CDABP0131
HSPA1A	NRP2,VEGF165R2
ANXA6	FUCA1,Nbla10230
SERPINA6	ZYX
CELA2A;CELA2B	S100A6,CACY
GUSB	FRMPD1,FRMD2,KIAA0967
HSP90AB1	MYH8
MMP2	IGKV1D-8
MMP3	SELP,GMRP,GRMP
GSTA2;GSTA1;GSTA3	CD99,MIC2,MIC2X,MIC2Y
SOD3	STC2
CTSG	PSMB1,PSC5
ADH4	CD9,MIC3,TSPAN29,GIG2
LPA	INHBE
PLEK	ACAN,AGC1,CSPG1,MSK16
CD14	ACY1
COL4A2	PEBP4,CORK1,UNQ1933/PRO4408
MET	SAE1,AOS1,SUA1,UBLE1A
CFH	CAP1,CAP
ITGA5	GPI
SERPINF2	DNAH2,DNAHC2,DNHD3,KIAA1503
ANXA5	INPP5D,SHIP,SHIP1
CELA3A	DMKN,UNQ729/PRO1411
ENO2	PPL,KIAA0568
ACAA1	CEACAM1,BGP,BGP1
DBH	RAP1B,OK/SW-cl.11
GSTP1	RAB7A,RAB7
LGALS1	PLXNB1,KIAA0407,PLXN5,SEP
QDPR	ATF6
FBP1	SUN3,SUNC1
ANXA4	LSAMP,IGLON3,LAMP
CSF1	FAM3C,ILEI,GS3786
PDGFRB	CILP,UNQ602/PRO1188
DLD	ADARB1,ADAR2,DRADA2,RED1
LTA4H	LILRA2,ILT1,LIR7
ALDOC	EXTL2,EXTR2
C4A	CRKL
C4B	VASP
SAA1	FBP1,FBP
SRGN	EEF1A2,EEF1AL,STN
RNASE2	GTF2IRD2,GTF2IRD2A
HIST1H1E	NDST1,HSST,HSST1
SPP1	CNTFR
PTPRF	SNED1
TXN	MERTK,MER
CTSA	DCXR,SDR20C1
C7	PGD,PGDH
PRKAR1A	PSMB5,LMPX,MB1,X
CHGA	MYOC,GLC1A,TIGR
TFPI	C3orf85
KIT	MFAP4
ESD	MFAP5,MAGP2
HSPD1	ST3GAL6,SIAT10
CLU	LAMC1,LAMB2
HSPA5	CACNA1E,CACH6,CACNL1A6
LAMC1	UBE2NL
HSPA8	UBA5,UBE1DC1
LIPC	NOTCH2
PYGB	GP6
MBL2	UGP2,UGP1
SPTB	PARVB,CGI-56
LAMP1	RP1,ORP1
PIM1	FGFBP2,KSP37,UNQ425/PRO1065
FGFR1	TUBB2A,TUBB2
TOP1	CYCS,CYC
G6PD	SERPINE2,PI7,PN1
CETP	SPZ1,TSP1
IGF2R	C1QTNF3,CTRP3,UNQ753/PRO1484
ADH5	HPSE,HEP,HPA,HPA1,HPR1,HPSE1,HSE1
HARS	PRDX6,AOP2,KIAA0106
COL6A2	LGALS7,PIG1;LGALS7B
COL6A3	RETN,FIZZ3,HXCP1,RSTN,UNQ407/PRO1199
SLC25A4;SLC25A6;SLC25A5;SLC25A31	CBLN4,CBLNL1,UNQ718/PRO1382
F5	GANAB,G2AN,KIAA0088
FCGR2A;FCGR2C	C17orf53
ANXA3	MIF,GLIF,MMIF
ACTN1	ICAM3
ACE	ANTXR1,ATR,TEM8
MYH7	KRT78,K5B,KB40
SRC	TGM3
PEPD	NIF3L1,ALS2CR1,MDS015,My018
XRCC5	PGAM4,PGAM3
RNH1	MYL9,MLC2,MRLC1,MYRL2
BMP1	PSMA6,PROS27
NCAM1	ALAD
VCAN	CDHR5,MUCDHL,MUPCDH,UNQ2781/PRO7168
EEF2	IL18BP
PDIA4	CA3
C6	CNPY3,CTG4A,ERDA5,PRAT4A,TNRC5,HSPC084,UNQ1934/PRO4409
ACP5	MGAT1,GGNT1,GLCT1,GLYT1,MGAT
CEACAM1	PCDH18,KIAA1562
ALAD	MAPRE1
PRG2	MTPN
LCP1	FHAD1,KIAA1937
PLS3	SH3BGRL3,P1725
SELL	ADGRG6,DREG,GPR126,VIGR
FDPS	CTSF
NID1	PTPRS
AKR1A1	RPP40,RNASEP1
PKM	PSMB7,Z
HSP90B1	CADM1,IGSF4,IGSF4A,NECL2,SYNCAM,TSLC1
IDE	PYGB
MMP9	KIF1C,KIAA0706
JUP	LY96,ESOP1,MD2
CPA1	ANP32C,PP32R1
CPB1	MGP,MGLAP,GIG36
FABP4;PMP2	CTSS
GLUL	PNLIP
ANPEP	DDT
PVR	DHRS9,RDH15,SDR9C4,UNQ835/PRO1773
CPN1	ECI1,DCI
PGAM2	PSMA3,HC8,PSC8
ARSA	FREM3
B4GALT1	DEFB103A,BD3,DEFB103,DEFB3;DEFB103B
UCHL3	EEF2,EF2
CD46	TRHDE,UNQ2507/PRO5995
NME1	SOWAHC,ANKRD57,C2orf26
ST6GAL1	ABCC2,CMOAT,CMOAT1,CMRP,MRP2
DSP	TMC4
TIMP2	CLIC1,G6,NCC27
NQO2	STOM,BND7,EPB72
SELP	KIAA0100,BCOX1
CBR1	ZNF648
PNLIP	PSMB6,LMPY,Y
POR	PRAP1,UPA,UNQ608/PRO1195
SELE	CTSB,CPSB
IL7R	KPRP,C1orf45
FAH	DCDC2,KIAA1154,RU2
NAGA	SLC45A1,DNB5
HSPA6;HSPA7	FKBP1A,FKBP1,FKBP12
GOT1	B3GNT2,B3GALT7,B3GNT1
ITGA2	FABP4
AKR1C4	LRBA,BGL,CDC4L,LBA
CTRB2;CTRB1	CRHBP,CRFBP
PRKACA;KIN27	PSMA5
CAPN2	NDST4,HSST4
ENG	XAB2,HCNP,KIAA1177,SYF1,PP3898
IGFBP2	FGFR1,BFGFR,CEK,FGFBR,FLG,FLT2,HBGFR
VCL	ITGB3,GP3A
LBP	SLC6A1,GABATR,GABT1,GAT1
PGAM1	PKD1
ATF6	SMPDL3A,ASML3A
PAM	OMD,SLRR2C,UNQ190/PRO216
CDH2	MDN1,KIAA0301
VCAM1	B4GALT1,GGTB2
NCL	NME3
HK1	TGM4
ORM2	C9orf16,EST00098
ITIH2	PROX1
ITIH1	HLF
PI3	CERKL
TYMP	PAPLN,UNQ2420/PRO4977
CR2	GYG1,GYG
PGC	EPPK1,EPIPL
TNFRSF1B;TNFR1B	UMOD
RAB6A	MYO15A,MYO15
PSMB1	ZBTB45,ZNF499
LMNB1	UBTD1
PZP	GDAP1
OGN	ERN2,IRE2
EFNA1	CC2D2B,C10orf130,C10orf131
C4BPB	CILP2
CSRP1	FBLN5,DANCE,UNQ184/PRO210
FLNA	BRMS1
ACO1	KIF1B,KIAA0591,KIAA1448
AGXT	RPLP0P6
NT5E	LGALSL,GRP,HSPC159
GPD1	OVOS2
EPHA1
BGN
MUT
GART
PAICS
IDS
UBA1
NME1-NME2;NME2;NME1;NME2P1
ENPP1
IGFBP4
CPN2
PROZ
MRC1
CES1
PPIB
GLDC
WARS
PTPRG
PTPRZ1
AHCY
CFL1
LAMA2
GPT
CRHBP
EEF1B2
IGFBP6
IGFBP5
ACP1
TNC
MYL9
AZGP1
MPST
ATP5A1
CTSS
PSMA1
PSMA2
PSMA3
S100P
PTX3
MSN
IVD
MGAT1
HMGB2
TARS
EEF1G
FKBP2
CNTFR
PON1
YWHAQ
DPP4
CALR
CANX
CFP
IL1R2
PSMB8
PSMA5
PSMB4
PSMB6
PSMB5
ACADL
ADH6
GRN
LAP3
TPP2
IMPA1
CTGF
PTPN6
TKT
SERPINA4
ALDH4A1
PBLD
ERP29
PRDX6
BLVRB
PRDX5
DDT;DDTL
PRDX3
ECHS1
CMPK1
PEBP1
PDIA3
PPP2R1A
HLA-B
HLA-C
ADSS
AXL
PKLR
SERPINB1
SDHA
CORO1A
GDI1
S100A7;S100A7A
MAT2A
PRKAR2B
CPS1
HIBADH
ATIC
CASP14
YWHAB
STIP1
L1CAM
PRDX2
GBP1
HPD
CTH
ICAM3
CDH5
MAN1A1
GALNS
RNASE4
SHMT1
SHMT2
EPHX2
HSPA4
RDX
SPR
THBS2
THBS4
CBS
FBN1
AGL
MYH9
TIE1
GLRX
PPM1A
IGFALS
FLT4
KDR
CHI3L1
CPOX
PGM1
SERPINF1
CFHR2
TAGLN2
TALDO1
ATP6V1A
HSPA9
COL18A1
CAPG
IL6ST
GP5
CCT6A
PSMB10
MDH2
EIF2S3L;EIF2S3
MNDA
PTGDS
UBA7
CSK
ECI1;DCI
AKR1C3
ACAA2
WAS
PRCP
PAFAH1B1
MCAM
BTD
NAMPT
AFM
USP5
GNPDA1
IQGAP1
CAPZA2
CAPZB
QARS
XDH
LIMS1
PREP
ME1
REG1B
LEPR
PIP4K2A
GCLC
GCLM
SERPINB10
GSS
HSPA13
IDH2
CD97
ALDH9A1
RPIA
LMAN1
NASP
FASN
ARRB1
ALDH7A1
AARS
CARS
SARS
MAN2A2
PSMB3
PSMB2
ACADVL
GNAQ
GDI2
GATM
SERPINB9
ST13;ST13P4;ST13P5
VASP
DNM2;DNM3
CCT8
ANXA11
RAB7A
DUSP3
ALDH5A1
HSD17B4
SUOX
STAT5B;STAT5A
HDGF
LUM
PGD
ARHGDIB
HRSP12
HK3
THOP1
CAPZA1
BLVRA
ACLY
SUCLG1
COPA
CTSC
IST1
CACNA2D1
YARS
RAD23A
RAD23B
EPHB4
NAGLU
HMGCS2
NAPA
APOC4
PLTP
VCP
INHBC
MANF
LAMB2
CDH11
CDH13
EIF3B
FCGRT
BID
ITGA1
AP1S2
INHBE
MTPN
DEFA3;DEFA1
TPI1
EIF4A1
RAB2A;DKFZp313C1541;RAB2B
RAB10
UBE2K
UBE2N
RAB14
ACTR3
ACTR2
ACTR1A
ARF1;ARF3;ARF5;ARF4
RAP1B;RAP1A
PCBD1
HSPE1
NUTF2
HNRNPK
YWHAG
PPP1CA
YWHAE
TMSB4X
PPP2CA;PPP2CB
HIST1H4A
PPIA
FKBP1A
GRB2
YWHAZ
EIF5A;EIF5AL1
ACTG1
TPM4
ACTA1;ACTC1;ACTA2;ACTG2
UBE2L3
EEF1A1;EEF1A1P5;EEF1A2
TUBA1B;TUBA1A
TUBA4A
TUBB4B;TUBB4A
HBB
HBG1
HBA1
GSTO1
IL13RA1
GPLD1
LCN2
IFI35
S100A12
BASP1
FBLN2
HSPG2
EFNB1
MPP1
MAT1A
FKBP3
REEP5
SORD
SPTBN1
CTBS
FABP5
CAP1
HMGCS1
PFKP
TAGLN
CENPE
ALDH6A1
DSG1
DSC2
FKBP4
NUCB1
CFHR3
GSTM4;GSTM1
ACY1;ABHD14A-ACY1
TGFBR3
CFHR1
GBE1
NOTCH2
GLO1
AKR1C1
YWHAH
COL14A1
ITIH3
PTPN11
REG3A
BTK
AOX1
PSME1
SULT2A1
PRDX1
C1QBP
ENPEP
LRP1
ARHGAP1
PCDH1
CRYZ
LGALS3BP
DSC1
FGL1
SIGLEC14;SIGLEC5
RBBP4
AHNAK
MGAT2
GALNT2
GALNT1
AP1B1
EFEMP1
FSTL1
CNTN1
CDH17
MERTK
DPYD
FAP
ILF3
TRAP1
PTP4A2
ECH1
PLA2G7
SPP2
PRDX4
PAK2
PSMD2
MMRN1
DNAJC3
SELENBP1
NME3
SEMA3F
G3BP1
PTK7
BIK
PTPRS
ILK
ART3
CUL1
CUL2
CUL3
FHL1
ATP1A4;ATP1A2;ATP1A3;ATP1A1;ATP12A
ALCAM
TUBA3C;TUBA3E
APOF
ITGA9
SPTAN1
BLMH
PRKG1
CKAP5
CAMK1;CAMK1D
COTL1
BAAT
DPYS
DAG1
DSG2
SAFB2;SAFB
CTTN
FGL2
FLNC
GALE
GAS6
SPARCL1
HABP2
PDIA5
SEMA3A
CLINT1
GANAB
GNMT
LTBP1
PTGR1
GPNMB
KPNB1
2020-09-02
KARS
ACOX1
PDIA6
PCOLCE
PEA15
PMVK
PLEC
PON3
PVRL1
QPRT
RCN1
PCBP1
RSU1
PPP1R7
SF3A1
FCN2
MAPRE2
TGFBI
MAPRE1
MYLK
CST6
ADIPOQ
ATP6AP1
ZYX
IGFBP7
EXT1
CDC37
DPYSL2
ECM1
DBN1
FSCN1
MAN2A1
KYNU
PCK2
AOC3
INF2
LGALSL
FUT11
DECR2
TP53I3
FBLN7
HSP90AB4P
HSP90AB2P
MIA3
PSMF1
TTC38
LY6G6F
ABRACL
TREML2
XPNPEP1
SEMA4A
DDI2
NT5DC1
PCDH9
MYOM3
PDE4DIP
PEAR1
CD276
RAP1GAP2
VASN
PM20D1
TWF2
ERAP2
ABCB9
CASC4
APOA5
POTEE;POTEKP
CSPG4
CYP20A1
OLFM4
PLXDC2
PI16
C19orf80
LRRN1
ADAMTSL4
FAT4
CHRDL2;CHL2
NAPRT
CD109
GLDN
SCARA5
VPS13C
UNC13D
ADAMTS13
SND1
CYFIP1
MOB1A;MOB1B
CHST15
CHST3
OTOA
MAATS1
VMO1
PODN
MEGF8
B3GNT8
GALNT5
GALNT7
GPR126
GALNT10
CLEC14A
DPP9
SERPINA11
OAF
RTN4RL2
KTN1
FERMT3
TXNDC5
CAND1
PKHD1L1
LSR
NIT1
HOGA1
ECHDC2
TREML1
AEBP1
PHYKPL
PLD3
SFTPA1;SFTPA2
CNTN4
ADHFE1
FAM20C
GPR116
GPR64
GCNT2
CLYBL
CLEC4F
UNC80
LTBP4
ARHGAP18
TMEM132C
LILRB2
CBR4
AADAT
LILRA3
DCBLD1
GOLM1
PCSK9
PLA2G15
GALNT6
APOA1BP
B3GNT7
DNER
ANGPTL6
GNPDA2
IGDCC4
SNED1
UBASH3B
CEMIP
PDCD6IP
LRRN4
SCFD1
FCAMR
OIT3
SCG3
TTN
ROBO4
POMGNT1
IRGQ
SMPDL3A
FAM3C
HSPH1
PXDN
HTRA1
GGH
SEMA4D
NEO1
KLK6
COPS5
PRG4
EXT2
BHMT
HGD
LRRC59
GALM
SYTL4
DCPS
ISOC1
KCTD12
ECHDC3
CMBL
PIK3IP1
PGM2
APIP
TIMD4
CRELD1
SCLY
SUCLG2
ABHD14B
CPB2
CNDP2
ZFR
FAM20A
UROC1
AMDHD1
DCBLD2
PGLYRP2
VPS35
FCRL5
HMCN1
PEBP4
FAM129B
ACOX2
PSMB7
PARK7
VAT1
TSNAX;DISC1
OSMR
MGLL
OLFM1
ATF6B
RARRES2
MYOC
OMD
PDCD1LG2
CORO1B
CPPED1
SDF4
ERP44
LXN
ESYT1
FUCA2
MENT
ACAT2
COLEC11
HINT2
NPL
C1QTNF5
ASPN
CFHR5
AP1M1
CDHR2
NLN
SIGLEC1
UBE2O
PITHD1
NIF3L1
LHPP
ITFG3
XYLT2
MEGF9
CXCL16
BHMT2
PPA2
SEMA6B
CHMP4B;CHMP4C
RBKS
RNPEP
DPEP2
TUBB1
GLIPR2
ANTXR1
MANSC1
MMRN2
PSTPIP2
ARMT1
PPCS
SIAE
GRPEL1
CACYBP
CDHR5
SLC38A10
ELTD1
MUC5B
SPON1
PCDH18
GP6
CD248
APMAP
PCDH12
IL1RAP
CD93
SPINK5
CASS4
CRTAC1
NIT2
MAN1C1
OLFML3
RGS18
SEMA3G
ST6GALNAC1
EMILIN3
LRRC4B
MAN2C1
CBLN4
ECHDC1
GINM1
FAM49B
PNPO
C1orf123
STAB1
DPP3
B3GNT2
UGGT1
ERAP1
MAT2B
EHD3
C1RL
CALML5
FLRT3
VAPA;VAPB
PIPOX
NTM
CNTN3
RRBP1
MRC2
EXTL2
GRHPR
UPB1
CTSZ
CTSF
TJP2
MARCO
FAM198A
DMBT1
CD300A
SUSD2
PCSK1N
PCYOX1
SHPK
DPP7
PUF60
DMGDH
CD84
PLXNA1
NAGK
ENPP5
SH3BGRL2
GNPTG
HAO1
DBNL
MID2
GDF2
NAGPA
TRHDE
MYH2;MYH1;MYH8;MYH4
PCOLCE2
SARDH
HEG1
CORO1C
PYCARD
NOTCH3
NENF
DAPP1
PCDHGC3
PACSIN2
PROCR
COPS3
MINPP1
NSFL1C
PA2G4
TNN
CLEC11A
HPSE
PLAA
NUDC
TNFSF13B
VSIG4
CRYL1
GDA
LSM2
CAB39
STRAP
TLN1
PLXND1
USP15
ANGPTL3
LYVE1
HEBP2
PSAT1
COPG1
CLIC4
EMILIN1
FCGBP
COLEC10
APOA2

### Sheet: DEPs
Supplemental Table S4. Comparison of proteome data with other studies
In this study	Shen et al., Cell 2020	Messner et al., Cell Systems 2020
IGLV3-25	VWF,F8VWF	A1BG
IGKV1-5	HP	ACTB;ACTG1
BCAM	ITIH4,IHRP,ITIHL1,PK120,PRO1851	AGT
CD48	CFB,BF,BFD	ALB
HMCN2	C6	APOA1
BST1	SERPINA3,AACT,GIG24,GIG25	APOC1
IGFBP3	F5	AZGP1
ITIH4	ITIH3	C1R
COL12A1	C2	C1S
MAP4	SERPING1,C1IN,C1NH	C2
FAIM3	C9	C7
CCS	ORM1,AGP1	CD14
CD163	LCP1,PLS2	CFB
LSAMP	HABP2,HGFAL,PHBP	CFH
IQGAP2	ORM2,AGP2	CFI
FCGR3A	LRG1,LRG	CLU
PCMT1	CPN1,ACBP	CPN1
LIPG	SAA1	CRP
ISOC2	LBP	FGA
EPS15L1	SERPINA10,ZPI,UNQ707/PRO1358	FGB
APOL1	SAA2	FGG
NRP2	MAN1A1	GSN
ENTPD5	SAA4,CSAA	HP
CP	CRP,PTX1	IGHG2;IGHG3
HPR	OAF,NS5ATP13TP2	ITIH3
F9	ALB,GIG20,GIG42,PRO0903,PRO1708,PRO2044,PRO2619,PRO2675,UNQ696/PRO1341	ITIH4
CA2	FN1,FN	LBP
SERPINA1	TF,PRO1400	LGALS3BP
SERPINA3	ITIH2,IGHEP2	LRG1
PIGR	HRG	PLG
IGHG4	SERPINA4,KST,PI4	SAA1
ORM1	GPLD1,PIGPLD1	SAA1;SAA2
FTH1	RBP4,PRO2222	SERPINA10
APOB	PGLYRP2,PGLYRPL,PGRPL,UNQ3103/PRO10102	TF
VWF	LUM,LDC,SLRR2D	VTN
AMY1A	IGFBP3,IBP3
SERPING1	CLEC3B,TNA
BCHE	CFP,PFC
LDHB	APOC1
CTSD	APOM,G3A,NG20,HSPC336
C8G	IGFBP5,IBP5
CSF1
ALDOC
HSPA5
HSPA8
SRC
AKR1C4
LBP
PGAM1
ITIH1
FLNA
ACO1
IDS
PROZ
PSMA3
CALR
PDIA3
CPS1
ATIC
KDR
AFM
PREP
SERPINB10
ALDH7A1
MAN2A2
DEFA3;DEFA1
GSTO1
BASP1
LRP1
LGALS3BP
SEMA3F
SEMA3A
SIRPB1
MYOM3
PDE4DIP
FAM20C
TTN
HSPH1
SCLY
FCRL5
ASPN
CHMP4B;CHMP4C
MAT2B
VAPA;VAPB
PCSK1N
CLEC11A
